# Temporal Dysbiosis of Infant Nasal Microbiota Relative to Respiratory Syncytial Virus Infection

**DOI:** 10.1101/2020.04.30.071258

**Authors:** Alex Grier, Ann L. Gill, Haeja A. Kessler, Anthony Corbett, Sanjukta Bandyopadhyay, James Java, Jeanne Holden-Wiltse, Ann R. Falsey, David J. Topham, Thomas J. Mariani, Mary T. Caserta, Edward E. Walsh, Steven R. Gill

**Affiliations:** Department of Microbiology and Immunology, University of Rochester School of Medicine and Dentistry, Rochester, NY, USA; Department of Biostatistics and Computational Biology, University of Rochester School of Medicine and Dentistry, Rochester, NY, USA; Division of Neonatology and Pediatric Molecular and Personalized Medicine Program, University of Rochester School of Medicine and Dentistry, Rochester, NY, USA; Division of Pediatric Infectious Diseases, University of Rochester School of Medicine and Dentistry, Rochester, NY, USA; Genomics Research Center, University of Rochester School of Medicine and Dentistry, Rochester, NY, USA; Department of Medicine, Rochester General Hospital, University of Rochester School of Medicine and Dentistry, Rochester, NY, USA

**Author notes:** **Address for Correspondence:** Steven R. Gill, PhD, Department of Microbiology and Immunology, University of Rochester School of Medicine and Dentistry, 601 Elmwood Avenue, Rochester, NY, 16462, USA, Rochester NY, 14642, USA. **DECLARATIONS** **Ethics approval and consent to participate** Written informed consent was obtained from parent or guardian of all participating infants. The institutional review board at the University of Rochester School of Medicine and Strong Memorial Hospital approved the study. **Presentation of information from this manuscript at meetings** Data from this manuscript has not been presented at meetings outside of University of Rochester. **Permission for personal communications** We grant permission for all personal communications with the Journal of Infectious Diseases. **Competing interests** The authors declare that they have no competing interests. **Funding** This project has been funded in whole or in part with Federal funds from the National Institute of Allergy and Infectious Diseases, National Institutes of Health, Department of Health and Human Services, under Contract No. HHSN272201200005C.

**Keywords:** microbiota, RSV, infant respiratory disease

## Abstract

**Rationale:** Respiratory Syncytial Virus (RSV) infection is a leading cause of infant respiratory disease and hospitalization. Infant airway microbiota occupying the nasopharynx have been associated with respiratory disease risk and severity. The extent to which interactions between RSV and microbiota occur in the airway, and their impact on respiratory disease severity and infection susceptibility, are not well understood.

**Objectives:** To characterize associations between the nasal microbiota and RSV infection before, during, and after infants’ first respiratory illness.

**Methods:** Nasal 16S rRNA microbial community profiling of two cohorts of infants in the first year of life: 1) a cross-sectional cohort of 89 RSV infected infants sampled during illness and 102 population matched healthy controls, and 2) an individually matched longitudinal cohort of 12 infants who developed RSV infection and 12 who did not, sampled at time points before, during, and after infection.

**Measurements and Main Results:** We identified 12 taxa significantly associated with RSV infection. All 12 were differentially abundant during infection, with seven differentially abundant prior to infection, and eight differentially abundant after infection. Eight of these taxa were associated with disease severity. Nasal microbiota composition was more discriminative of healthy vs. infected than of disease severity.

**Conclusions:** Our findings elucidate the chronology of nasal microbiota dysbiosis and suggest an altered developmental trajectory associated with first-time RSV infection. Microbial temporal dynamics reveal indicators of disease risk, correlates of illness and severity, and the impact of RSV infection on microbiota composition. Identified taxa represent appealing targets for additional translationally-oriented research.
