## Supplemental Table 1 for "Temporal Dysbiosis of Infant Nasal Microbiota Relative to Respiratory Syncytial Virus Infection"

### Sheet: Table_A_long_cohort
Supplemental Table 1-Patient metadata
Table A. Metadata for longitudinal cohort
SampleID	SubjectID	MatchedTo	Cohort	Reads	VisitAge	SeverityScore	SeverityGroup	gaBirth	ModeOfDelivery	Sex	TimePoint
B160MZCV.08	R3515	C5E1F	Sick	17868	1.6	2.71701	Mild	38	C_section	Female	Before
J160N4QS.09	R3515	C5E1F	Sick	49263	2.4	2.71701	Mild	38	C_section	Female	During
A160N8F4.07	R3515	C5E1F	Sick	136562	3.1	2.71701	Mild	38	C_section	Female	After
D160N3ZW.09	R1057	C59B1	Sick	9431	1.1	1.6722	Mild	37	C_section	Female	Before
D160NHYZ.14	R1057	C59B1	Sick	24552	3.1	1.6722	Mild	37	C_section	Female	During
D160NP3Z.07	R1057	C59B1	Sick	48732	4.2	1.6722	Mild	37	C_section	Female	After
J160N4DG.07	R4671	C7D88	Sick	2737	1.1	2.51766	Mild	39	C_section	Male	Before
B160NR59.09	R4671	C7D88	Sick	55709	4.5	2.51766	Mild	39	C_section	Male	During
K160NZ15.07	R4671	C7D88	Sick	27529	5.3	2.51766	Mild	39	C_section	Male	After
C160N4SH.10	R6351	CEC43	Sick	21988	1	1.19782	Mild	39	Vaginal	Female	Before
H160N7H8.09	R6351	CEC43	Sick	45571	1.5	1.19782	Mild	39	Vaginal	Female	During
C160NC3Q.07	R6351	CEC43	Sick	2966	2.1	1.19782	Mild	39	Vaginal	Female	After
C160NBV5.07	R3320	CD4E3	Sick	48063	1	4.92266	Severe	39	C_section	Female	Before
K160NRRK.09	R3320	CD4E3	Sick	968	3.3	4.92266	Severe	39	C_section	Female	During
J160NX4Q.07	R3320	CD4E3	Sick	31113	4	4.92266	Severe	39	C_section	Female	After
F160ND32.07	R2314	C11F2	Sick	240848	1	0.867353	Mild	40	Vaginal	Female	Before
E160NNP1.09	R2314	C11F2	Sick	14709	2.6	0.867353	Mild	40	Vaginal	Female	During
K160NS2S.07	R2314	C11F2	Sick	22214	3.3	0.867353	Mild	40	Vaginal	Female	After
A160NH03.07	R1310	C84BC	Sick	39869	1.1	1.12958	Mild	40	Vaginal	Male	Before
H160NK6W.09	R1310	C84BC	Sick	24266	1.4	1.12958	Mild	40	Vaginal	Male	During
G160NNXY.07	R1310	C84BC	Sick	3715	2.2	1.12958	Mild	40	Vaginal	Male	After
F160QDP7.04	R7320	C4692	Sick	41827	0.9	3.54663	Severe	37	Vaginal	Male	Before
K160R2YN.04	R7320	C4692	Sick	6088	3.3	3.54663	Severe	37	Vaginal	Male	During
J160R8G0.04	R7320	C4692	Sick	117115	4.1	3.54663	Severe	37	Vaginal	Male	After
F160QLNG.04	R7721	CB85D	Sick	47810	1	1.3554	Mild	40	Vaginal	Male	Before
D160R6VV.04	R7721	CB85D	Sick	29709	3.2	1.3554	Mild	40	Vaginal	Male	During
A160RDGZ.04	R7721	CB85D	Sick	19346	3.9	1.3554	Mild	40	Vaginal	Male	After
G160R4BP.04	R8714	CFE39	Sick	141511	1	0.22291	Mild	39	Vaginal	Female	Before
J160RLLX.04	R8714	CFE39	Sick	37445	2.5	0.22291	Mild	39	Vaginal	Female	During
H160RWPK.04	R8714	CFE39	Sick	34140	3.3	0.22291	Mild	39	Vaginal	Female	After
E160R53P.04	R8123	C94DD	Sick	6470	1.1	0.287199	Mild	39	Vaginal	Female	Before
G160RSQH.04	R8123	C94DD	Sick	38477	3	0.287199	Mild	39	Vaginal	Female	During
H160S0L8.04	R8123	C94DD	Sick	22174	3.7	0.287199	Mild	39	Vaginal	Female	After
C160RBD6.04	R0856	CBDB0	Sick	2497	1.3	0.881571	Mild	38	Vaginal	Female	Before
D160RM0H.04	R0856	CBDB0	Sick	17339	2.1	0.881571	Mild	38	Vaginal	Female	During
J160RX0Y.04	R0856	CBDB0	Sick	48876	2.9	0.881571	Mild	38	Vaginal	Female	After
E160PMFW.04	CB85D	R7721	Healthy	29621	1.7	0	Healthy	41	Vaginal	Female	Before
C160PY5V.04	CB85D	R7721	Healthy	28518	3.2	0	Healthy	41	Vaginal	Female	During
D160Q3DQ.04	CB85D	R7721	Healthy	47733	4	0	Healthy	41	Vaginal	Female	After
H160PMQ8.04	CEC43	R6351	Healthy	28289	0.9	0	Healthy	39	Vaginal	Female	Before
K160PTMM.04	CEC43	R6351	Healthy	20182	1.9	0	Healthy	39	Vaginal	Female	During
K160Q2KP.04	CEC43	R6351	Healthy	13953	2.9	0	Healthy	39	Vaginal	Female	After
B160Q7Y8.04	C29F5	R1057	Healthy	69550	1.1	0	Healthy	39	C_section	Female	Before
B160QV1J.04	C29F5	R1057	Healthy	75344	3.1	0	Healthy	39	C_section	Female	During
A160R2QT.04	C29F5	R1057	Healthy	6644	4.2	0	Healthy	39	C_section	Female	After
C160PSD5.04	CBDB0	R0856	Healthy	24323	1.1	0	Healthy	41	C_section	Male	Before
B160Q1B6.04	CBDB0	R0856	Healthy	55278	2	0	Healthy	41	C_section	Male	During
E160QHJV.04	CBDB0	R0856	Healthy	52938	4.1	0	Healthy	41	C_section	Male	After
E160PX6Q.04	C11F2	R2314	Healthy	57666	1	0	Healthy	40	Vaginal	Female	Before
B160Q3GH.04	C11F2	R2314	Healthy	39123	1.9	0	Healthy	40	Vaginal	Female	During
H160QNTG.04	C11F2	R2314	Healthy	63693	4	0	Healthy	40	Vaginal	Female	After
F160QH00.04	CFE39	R8714	Healthy	60381	1.1	0	Healthy	40	C_section	Female	Before
K160QT12.04	CFE39	R8714	Healthy	36438	2.1	0	Healthy	40	C_section	Female	During
E160R0Z3.04	CFE39	R8714	Healthy	67618	2.9	0	Healthy	40	C_section	Female	After
A160RPP4.04	C84BC	R1310	Healthy	64056	1.1	0	Healthy	39	Vaginal	Male	Before
E160RYH7.04	C84BC	R1310	Healthy	50475	1.9	0	Healthy	39	Vaginal	Male	During
E160S5PQ.04	C84BC	R1310	Healthy	57301	2.9	0	Healthy	39	Vaginal	Male	After
F160S44K.04	C5E1F	R3515	Healthy	53251	1.2	0	Healthy	38	C_section	Female	Before
F160SC25.04	C5E1F	R3515	Healthy	109457	2.2	0	Healthy	38	C_section	Female	During
D160SKJH.04	C5E1F	R3515	Healthy	35679	3.5	0	Healthy	38	C_section	Female	After
J160SKFW.04	C4692	R7320	Healthy	92805	1.6	0	Healthy	40	Vaginal	Female	Before
F160SWYC.04	C4692	R7320	Healthy	65927	3.4	0	Healthy	40	Vaginal	Female	During
E160T172.04	C4692	R7320	Healthy	8416	4.2	0	Healthy	40	Vaginal	Female	After
H160SST1.04	C7D88	R4671	Healthy	71352	1.2	0	Healthy	39	C_section	Male	Before
K160TD1B.04	C7D88	R4671	Healthy	128853	4.2	0	Healthy	39	C_section	Male	During
J160TMS4.04	C7D88	R4671	Healthy	39521	5.3	0	Healthy	39	C_section	Male	After
F160T37P.04	CD4E3	R3320	Healthy	81248	1	0	Healthy	39	C_section	Male	Before
J160TJ4B.04	CD4E3	R3320	Healthy	77302	2.8	0	Healthy	39	C_section	Male	During
J160TQGY.04	CD4E3	R3320	Healthy	55435	3.7	0	Healthy	39	C_section	Male	After
J160TFL8.04	C94DD	R8123	Healthy	30379	2.1	0	Healthy	40	Vaginal	Female	Before
B160TP5W.04	C94DD	R8123	Healthy	50849	3.1	0	Healthy	40	Vaginal	Female	During
K160TY4J.04	C94DD	R8123	Healthy	108595	4.2	0	Healthy	40	Vaginal	Female	After

### Sheet: Table_B_cross_cohort
Supplemental Table 1-Patient metadata
Table B. Metadata for cross-sectional cohort
SampleID	SubjectID	Reads	Sex	gaBirth	ModeOfDelivery	AgeInMonths	Abx	SeverityScore	SeverityGroup	RSV
A160N6J9.07	R2788	19321	Male	40	Vaginal	0.9	No	0	Healthy	Negative
A160RK60.04	C3AED	10956	Male	40	C_section	1	No	0	Healthy	Negative
A160SSR7.04	C83E3	9495	Female	39	Vaginal	9	No	0	Healthy	Negative
A160TPZL.04	CCA49	134565	Female	39	C_section	1	No	0	Healthy	Negative
A160V08G.04	C0522	222031	Male	40	Vaginal	3	No	0	Healthy	Negative
A160VTRJ.04	C99C0	202127	Male	39	C_section	2	No	0	Healthy	Negative
A160XLJZ.04	CAEBF	114592	Male	42	Vaginal	5	No	0	Healthy	Negative
B160NCT5.07	R1505	32004	Male	39	Vaginal	0.9	No	0	Healthy	Negative
B160Q5GZ.04	CA4A7	103159	Male	42	Vaginal	3	No	0	Healthy	Negative
B160R547.04	R8358	42251	Male	39	Vaginal	0.9	No	0	Healthy	Negative
B160R75V.04	C266E	117560	Female	39	C_section	5	No	0	Healthy	Negative
B160SNVH.04	CA3C7	94419	Male	39	Vaginal	8	No	0	Healthy	Negative
B160VDC4.04	R2828	71246	Male	40	Vaginal	0.7	No	0	Healthy	Negative
B160VV9N.04	C36AD	166311	Male	39	Vaginal	5	No	0	Healthy	Negative
B160X0KS.04	C8226	127472	Male	40	Vaginal	2	No	0	Healthy	Negative
B160X3QY.04	CF47A	176148	Female	39	C_section	2	No	0	Healthy	Negative
B160XL9C.04	CC7D5	208051	Male	39	Vaginal	5	No	0	Healthy	Negative
C160QZXL.04	CB603	25630	Female	41	Vaginal	2	No	0	Healthy	Negative
C160R05S.04	R1875	13509	Female	36	Vaginal	0.8	No	0	Healthy	Negative
C160RCJZ.04	R4087	18731	Male	39	Vaginal	0.8	No	0	Healthy	Negative
C160S6ZB.04	C36B6	102116	Male	38	C_section	2	No	0	Healthy	Negative
C160SLDT.04	C572C	90595	Female	41	Vaginal	3	No	0	Healthy	Negative
C160SN59.04	C19E5	132792	Male	37	C_section	3	No	0	Healthy	Negative
C160SVFR.04	C98F2	89693	Male	40	Vaginal	3	No	0	Healthy	Negative
C160WWPW.04	C3AB2	61494	Male	40	Vaginal	4	No	0	Healthy	Negative
C160XHHZ.04	CD93C	140174	Male	40	Vaginal	2	No	0	Healthy	Negative
D160NBK8.07	R7135	26069	Female	40	Vaginal	1.2	No	0	Healthy	Negative
D160NH2L.07	R1334	23826	Male	39	Vaginal	1.3	No	0	Healthy	Negative
D160PZ9K.04	CD730	41043	Male	39	C_section	3	No	0	Healthy	Negative
D160S5QM.04	CFE39	83234	Female	40	C_section	7	No	0	Healthy	Negative
D160SKRQ.04	C84BC	88361	Male	39	Vaginal	5	No	0	Healthy	Negative
D160TSKB.04	R3051	132068	Male	41	Vaginal	0.7	No	0	Healthy	Negative
D160V0ST.04	R0365	130448	Male	37	C_section	1.2	No	0	Healthy	Negative
D160VVSK.04	C53CC	177456	Male	40	Vaginal	2	No	0	Healthy	Negative
D160W997.04	CB127	71390	Male	40	Vaginal	7	No	0	Healthy	Negative
E160N7VC.07	R1865	27675	Male	39	Vaginal	1.1	No	0	Healthy	Negative
E160N8NV.10	R0420	5476	Female	39	Vaginal	1.1	No	0	Healthy	Negative
E160PZ8J.06	CF3CC	130832	Female	39	Vaginal	3	No	0	Healthy	Negative
E160QDWF.04	C7D5A	31581	Female	40	Vaginal	5	No	0	Healthy	Negative
E160QHHY.04	CF2AC	64771	Male	40	Vaginal	3	No	0	Healthy	Negative
E160QJTM.04	R0650	39522	Female	39	Vaginal	0.9	No	0	Healthy	Negative
E160R0KM.04	R6040	37919	Male	39	Vaginal	1.6	No	0	Healthy	Negative
E160RNVT.04	R3245	79016	Female	40	Vaginal	1.2	No	0	Healthy	Negative
E160S3SR.04	C11F2	157142	Female	40	Vaginal	9	No	0	Healthy	Negative
E160T556.04	C1ED2	73541	Male	39	Vaginal	4	No	0	Healthy	Negative
E160T6RX.04	C5E1F	175244	Female	38	C_section	7	No	0	Healthy	Negative
E160T8CJ.04	CD47D	162681	Female	39	C_section	4	No	0	Healthy	Negative
E160TYK3.04	C6732	148024	Male	40	Vaginal	9	No	0	Healthy	Negative
E160V7FH.04	CA3B4	172265	Male	41	Vaginal	7	No	0	Healthy	Negative
E160WLYG.04	CE935	150454	Male	39	C_section	4	No	0	Healthy	Negative
E160WS43.04	CB1FF	130672	Female	39	Vaginal	4	No	0	Healthy	Negative
E160XM9F.04	CC5BA	137302	Female	40	Vaginal	2	No	0	Healthy	Negative
F160N6QW.07	R2334	39483	Female	40	Vaginal	1	No	0	Healthy	Negative
F160Q9S4.04	CBFE6	93840	Male	39	C_section	3	No	0	Healthy	Negative
F160QB2X.06	CB85D	6372	Female	41	Vaginal	5	No	0	Healthy	Negative
F160QN6J.04	C59E6	64986	Male	37	Vaginal	2	No	0	Healthy	Negative
F160R3P4.04	R7272	23065	Male	40	Vaginal	1.3	No	0	Healthy	Negative
F160R95G.04	CF4B8	75490	Male	39	C_section	3	No	0	Healthy	Negative
F160RJ9G.06	CD7B4	14507	Male	37	Vaginal	9	No	0	Healthy	Negative
F160WYKV.04	CC909	153940	Male	39	C_section	5	No	0	Healthy	Negative
G160N9YH.07	R0538	33677	Male	37	C_section	1.1	No	0	Healthy	Negative
G160NCV0.09	R8715	5497	Female	38	C_section	1	No	0	Healthy	Negative
G160Q461.04	CE11D	27056	Male	41	C_section	4	No	0	Healthy	Negative
G160QG0R.04	R3811	43157	Male	39	Vaginal	0.9	No	0	Healthy	Negative
G160QQ2W.04	R4710	30839	Female	38	Vaginal	1.2	No	0	Healthy	Negative
G160QXG4.04	C0C1C	56512	Female	39	Vaginal	1	No	0	Healthy	Negative
G160R8KT.04	R4755	66613	Male	36	Vaginal	1.4	No	0	Healthy	Negative
G160TLXR.04	C4D1A	69691	Male	39	Vaginal	1	No	0	Healthy	Negative
G160XL7K.04	C94F1	111411	Female	38	Vaginal	2	No	0	Healthy	Negative
H160N9ZN.07	R2834	24188	Female	37	C_section	1.1	No	0	Healthy	Negative
H160QF8C.04	C4FB5	123505	Male	38	Vaginal	3	No	0	Healthy	Negative
H160RC0X.04	C7BA1	163537	Male	39	C_section	1	No	0	Healthy	Negative
H160RTMF.04	CE240	10551	Female	40	Vaginal	4	No	0	Healthy	Negative
H160SGJN.04	CA122	109292	Female	41	Vaginal	3	No	0	Healthy	Negative
H160SQJD.04	CFB76	129838	Female	39	Vaginal	2	No	0	Healthy	Negative
H160SX2C.04	CF3A8	25451	Male	38	C_section	4	No	0	Healthy	Negative
H160T8W8.04	CE93B	163600	Male	41	Vaginal	2	No	0	Healthy	Negative
H160V88C.04	C09C2	68465	Female	39	Vaginal	5	No	0	Healthy	Negative
H160X27M.04	CD406	94422	Female	39	C_section	2	No	0	Healthy	Negative
J160NDDT.07	R8036	34647	Female	40	Vaginal	1.2	No	0	Healthy	Negative
J160QWKJ.06	C0A68	16044	Male	39	C_section	8	No	0	Healthy	Negative
J160R8Z3.04	C09B7	7921	Male	40	Vaginal	6	No	0	Healthy	Negative
J160RZJ8.04	C7049	31081	Male	40	Vaginal	5	No	0	Healthy	Negative
J160S9D6.04	C79BB	77724	Female	39	C_section	1	No	0	Healthy	Negative
J160T628.04	CE827	154547	Male	40	Vaginal	3	No	0	Healthy	Negative
J160T9LV.04	C94D1	82706	Male	39	Vaginal	4	No	0	Healthy	Negative
J160WLVR.04	C91A9	115331	Male	39	Vaginal	3	No	0	Healthy	Negative
K160Q66S.04	CBDB0	122454	Male	41	C_section	3	No	0	Healthy	Negative
K160QBND.04	R1485	63707	Female	40	C_section	0.9	No	0	Healthy	Negative
K160QMT4.04	R3744	65925	Male	40	Vaginal	1.4	No	0	Healthy	Negative
K160R4CJ.04	CE001	18574	Male	38	C_section	5	No	0	Healthy	Negative
K160R6BY.04	R6511	10922	Male	39	Vaginal	1.1	No	0	Healthy	Negative
K160RKN5.04	C9B72	173005	Female	40	Vaginal	3	No	0	Healthy	Negative
K160S8KV.04	CE068	14802	Male	39	C_section	3	No	0	Healthy	Negative
K160SSTY.04	C9D1D	84669	Male	39	C_section	1	No	0	Healthy	Negative
K160TCGB.04	CEF3C	157818	Male	38	C_section	6	No	0	Healthy	Negative
K160TL96.04	C01D8	143147	Female	39	C_section	2	No	0	Healthy	Negative
K160TZZQ.04	C2CFE	94487	Female	40	Vaginal	2	No	0	Healthy	Negative
A160NC7C.10	R7844	1940	Female	39	Vaginal	0.8	No	0	Healthy	Negative
H160R54S.04	R3014	2627	Female	39	C_section	1.1	No	0	Healthy	Negative
J160PY4Y.04	C59B1	27622	Female	40	C_section	2	No	0	Healthy	Negative
E160PL5Y.04	C8083	30876	Female	40	Vaginal	3	No	0	Healthy	Negative
A160N5XH.09	R2840	44471	Male	39	C_section	1.1	No	3.04829	Mild	Positive
A160RTSF.04	R4714	14927	Female	39	Vaginal	8.2	No	3.4735	Mild	Positive
A160V2R1.04	R6873	108329	Female	39	C_section	3.9	No	2.31149	Mild	Positive
C160RMYJ.04	R8867	31600	Male	41	C_section	3.7	No	2.31718	Mild	Positive
C160TR6D.04	R8214	3800	Male	39	Vaginal	0.9	Yes	2.61223	Mild	Positive
C160TZ8W.04	R4437	18053	Female	39	Vaginal	5.2	No	1.21247	Mild	Positive
D160R9ZJ.04	R2587	51521	Male	40	Vaginal	4.4	No	2.2041	Mild	Positive
D160RBF0.04	R5118	21800	Male	38	Vaginal	1.7	No	1.59642	Mild	Positive
D160RQSZ.04	R1311	44474	Female	38	C_section	6	No	3.12918	Mild	Positive
D160TSHT.04	R7155	45108	Male	39	Vaginal	2.8	No	0.719488	Mild	Positive
F160RYZT.04	R3257	31988	Female	40	Vaginal	4	No	0.621695	Mild	Positive
F160TRHN.04	R3138	128941	Male	41	Vaginal	2.2	No	2.79586	Mild	Positive
F160V42X.04	R1872	52734	Female	40	Vaginal	4.5	Yes	0.592572	Mild	Positive
G160RMZ7.04	R5347	12749	Female	40	Vaginal	2.9	Yes	1.51337	Mild	Positive
G160RZLT.04	R1482	37506	Male	41	C_section	2.9	Yes	0.944748	Mild	Positive
H160RD46.04	R6405	15547	Female	36	C_section	1.1	No	0.341227	Mild	Positive
H160RGST.04	R5026	21070	Female	42	Vaginal	5.7	No	1.45075	Mild	Positive
H160RNDF.04	R2884	37214	Male	39	Vaginal	4.4	No	1.76998	Mild	Positive
H160RWZ1.04	R7808	32101	Female	41	Vaginal	3.2	No	2.29647	Mild	Positive
H160TPVF.04	R0440	12774	Male	39	C_section	2.6	No	2.25529	Mild	Positive
J160VD3Z.04	R1567	55098	Female	40	C_section	1.5	No	1.43335	Mild	Positive
K160R1LW.04	R5614	28515	Male	39	C_section	1.1	No	0.547144	Mild	Positive
K160RDTN.04	R8303	41952	Male	41	Vaginal	6.8	No	0.904938	Mild	Positive
K160RM2P.04	R8015	41310	Male	41	Vaginal	3.1	No	0	Mild	Positive
K160RY0M.04	R6446	8062	Male	40	Vaginal	8.8	No	1.29893	Mild	Positive
K160TQ52.04	R4280	64717	Female	39	Vaginal	4.9	No	1.77269	Mild	Positive
K160V520.04	R1358	204508	Male	38	C_section	4.9	No	1.29215	Mild	Positive
K160V777.04	R4314	117302	Female	39	C_section	7.6	No	2.17135	Mild	Positive
H160S13G.04	R8017	918	Male	41	Vaginal	3	No	0.79224	Mild	Positive
C160V5JW.04	R0744	1448	Male	40	Vaginal	0.6	No	2.90549	Mild	Positive
A160N45Z.14	R6571	18252	Female	39	C_section	1.9	No	7.13499	Severe	Positive
A160R3H3.04	R0764	13686	Male	40	Vaginal	3	Yes	4.08499	Severe	Positive
A160RF14.04	R2254	50820	Male	40	Vaginal	2.9	No	4.26495	Severe	Positive
A160RJGK.04	R6054	21535	Male	36	Vaginal	1.8	No	7.28034	Severe	Positive
A160TV8M.04	R0432	65691	Female	40	Vaginal	4.3	No	6.01216	Severe	Positive
B160NDSZ.11	R8264	61877	Female	40	Vaginal	2	No	8.72608	Severe	Positive
B160RQQD.04	R6205	27153	Male	39	C_section	2	No	5.38869	Severe	Positive
B160VC1W.04	R8054	176655	Male	39	C_section	5.1	No	5.66527	Severe	Positive
C160N4BR.09	R5266	21614	Male	39	C_section	4.4	No	7.66097	Severe	Positive
C160R700.04	R1554	3366	Male	37	Vaginal	1.4	No	5.76609	Severe	Positive
C160TG9Y.04	R7224	32888	Male	38	Vaginal	0.8	Yes	10	Severe	Positive
C160TXMK.04	R3502	39788	Female	40	C_section	6.8	No	6.60289	Severe	Positive
C160V7LW.04	R1011	49874	Female	40	Vaginal	5.2	No	7.07498	Severe	Positive
D160NF0H.09	R7622	37626	Female	38	Vaginal	2.5	No	4.51878	Severe	Positive
D160RPLL.04	R4204	43571	Female	39	Vaginal	3.5	No	5.3387	Severe	Positive
D160RYS1.04	R7770	16145	Male	39	Vaginal	0.9	Yes	6.08944	Severe	Positive
D160VDGG.04	R8404	142573	Male	36	Vaginal	2	No	8.36174	Severe	Positive
D160VFD7.04	R4836	82464	Female	39	C_section	2.7	No	6.21011	Severe	Positive
E160NBY4.11	R8355	12955	Female	39	Vaginal	0.6	Yes	7.98978	Severe	Positive
E160R2P1.04	R7426	27542	Male	41	Vaginal	2.4	No	8.86699	Severe	Positive
E160TJT8.04	R3303	87634	Male	40	Vaginal	1.5	No	4.04514	Severe	Positive
E160V04M.04	R8700	9048	Male	39	Vaginal	2	No	5.7782	Severe	Positive
F160RM4F.04	R4012	48110	Male	39	Vaginal	1.5	Yes	5.40602	Severe	Positive
F160RRK4.04	R2630	28067	Female	40	Vaginal	2.1	No	4.79489	Severe	Positive
F160TR4M.04	R3878	36448	Male	39	Vaginal	4.9	No	5.17147	Severe	Positive
F160VB1Q.04	R7164	114208	Female	39	Vaginal	3.7	No	4.31235	Severe	Positive
F160VFRR.04	R7104	9789	Male	38	Vaginal	1.8	No	5.43162	Severe	Positive
F160VKXV.04	R1228	66409	Female	39	Vaginal	4.9	No	4.77943	Severe	Positive
G160RJHX.04	R3404	15663	Male	37	Vaginal	9	Yes	4.41101	Severe	Positive
G160RKX7.04	R4572	74594	Female	39	Vaginal	1.4	No	8.84984	Severe	Positive
G160RY9S.04	R5860	50971	Female	40	Vaginal	0.8	No	4.95488	Severe	Positive
G160TQ1Y.04	R5742	5479	Male	39	Vaginal	2.4	No	3.92766	Severe	Positive
G160VCPP.04	R2711	42564	Female	39	Vaginal	8.9	No	4.90503	Severe	Positive
H160N8CL.09	R7124	26541	Female	38	C_section	1.3	No	8.09289	Severe	Positive
H160NFM0.09	R2042	11635	Female	39	C_section	0.5	Yes	8.18048	Severe	Positive
H160RF3L.04	R2877	3902	Male	38	C_section	6.9	Yes	7.4181	Severe	Positive
H160TYSW.04	R0243	47315	Female	40	Vaginal	5.7	Yes	6.35477	Severe	Positive
H160V9ZC.04	R2675	197991	Female	40	Vaginal	4.8	No	3.73208	Severe	Positive
J160R300.04	R3714	32720	Male	37	Vaginal	1.7	Yes	6.64624	Severe	Positive
J160R3JG.04	R7438	27275	Female	39	Vaginal	1.2	Yes	8.66142	Severe	Positive
J160R6RQ.04	R4372	27061	Female	39	C_section	1.1	No	7.01729	Severe	Positive
J160S1CK.04	R1784	24841	Male	41	Vaginal	0.6	No	6.47898	Severe	Positive
J160V3M9.04	R7048	9596	Female	36	Vaginal	1.2	Yes	9.11754	Severe	Positive
J160V5LN.04	R2716	26728	Female	39	C_section	2.6	No	6.95066	Severe	Positive
J160V6H2.04	R8835	5088	Male	40	Vaginal	6.9	No	3.87821	Severe	Positive
J160V75B.04	R7613	55376	Male	39	Vaginal	3	No	7.79388	Severe	Positive
K160NGLR.09	R6800	20195	Female	39	C_section	3.5	No	7.32494	Severe	Positive
K160R573.04	R1864	27215	Male	40	Vaginal	1.7	No	6.06669	Severe	Positive
K160R8VF.04	R7800	31022	Male	40	Vaginal	1.8	No	8.47352	Severe	Positive
K160RS0B.04	R2160	32637	Female	40	C_section	1.7	No	4.38461	Severe	Positive
K160TVT1.04	R4837	222167	Male	40	C_section	0.7	Yes	9.28099	Severe	Positive
K160V54K.04	R6583	75722	Female	40	Vaginal	1	No	6.56205	Severe	Positive
K160VC4M.04	R1318	43243	Female	39	Vaginal	0.6	No	6.03438	Severe	Positive
K160VKZM.04	R4551	70140	Female	40	Vaginal	9.4	Yes	5.4601	Severe	Positive
K160VQXS.04	R7210	6454	Male	39	C_section	1.8	Yes	5.70595	Severe	Positive
H160R6K9.04	R2101	2404	Female	37	C_section	1.8	Yes	7.64589	Severe	Positive
H160V026.04	R0684	2770	Female	40	Vaginal	1.6	Yes	4.84064	Severe	Positive
H160NFHF.11	R4503	1189	Female	38	C_section	3.9	No	8.81268	Severe	Positive
E160NLG2.15	R1148	2338	Female	37	C_section	1.1	No	7.15334	Severe	Positive
