## Supplemental Table 7 for "Temporal Dysbiosis of Infant Nasal Microbiota Relative to Respiratory Syncytial Virus Infection"

### Sheet: Table_A_feat_imp
Supplemental Table 7-Severity score regressor results summary
Table A. Severity score regressor feature importance
feature	importance
k__Bacteria;p__Firmicutes;c__Bacilli;o__Lactobacillales;f__Streptococcaceae;g__Streptococcus;__	0.0135318
k__Bacteria;p__Actinobacteria;c__Actinobacteria;o__Actinomycetales;f__Corynebacteriaceae;g__Corynebacterium;s__	0.0129826
k__Bacteria;p__Proteobacteria;c__Gammaproteobacteria;o__Pseudomonadales;f__Moraxellaceae;g__Moraxella;s__	0.011605
k__Bacteria;p__Firmicutes;c__Bacilli;o__Lactobacillales;f__Aerococcaceae;g__Alloiococcus;s__	0.00836353
k__Bacteria;p__Firmicutes;c__Bacilli;o__Bacillales;f__Staphylococcaceae;g__Staphylococcus;__	0.00778417
k__Bacteria;p__Firmicutes;c__Bacilli;o__Lactobacillales;f__Streptococcaceae;g__Streptococcus;s__	0.00731305
k__Bacteria;p__Firmicutes;c__Clostridia;o__Clostridiales;f__Veillonellaceae;g__Veillonella;s__dispar	0.00369856
k__Bacteria;p__Actinobacteria;c__Actinobacteria;o__Actinomycetales;f__Micrococcaceae;g__Rothia;s__mucilaginosa	0.00282465
k__Bacteria;p__Actinobacteria;c__Actinobacteria;o__Actinomycetales;f__Propionibacteriaceae;g__Propionibacterium;s__acnes	0.00249663

### Sheet: Table_B_accuracy
Supplemental Table 7-Severity score regressor results summary
Table B. Severity score regressor accuracy summary
Outcome	Mean squared error	r-value	r-squared	P-value	Std Error	Slope	Intercept
SeverityScore	5.68972	0.618917	0.383058	2.66897e-05	0.0952346	0.456463	1.73477
